# Temporal profiling of *Salmonella* transcriptional dynamics during macrophage infection using a comprehensive reporter library

**DOI:** 10.1101/2023.09.27.559620

**Authors:** Taylor H. Nguyen, Oscar R. Diaz, Manohary Rajendram, Daniel S.C. Butler, Benjamin X. Wang, Jay C. D. Hinton, Denise Monack, Kerwyn Casey Huang

## Abstract

The transcriptome of *Salmonella enterica* serovar Typhimurium (*S*. Tm) dynamically responds to the rapid environmental shifts intrinsic to *S.* Tm lifestyle, exemplified by entry into the *Salmonella*-containing vacuole (SCV) within macrophages. Intracellular *S*. Tm must respond to the acidity of the SCV, accumulation of reactive oxygen/nitrogen species, and fluctuations in nutrient availability. Despite thorough RNA-seq-based investigations, the precise transcriptional timing of the expression of many secretion systems, metabolic pathways, and virulence effectors involved in infection has yet to be elucidated. Here, we construct a comprehensive library of GFP-reporter strains representing ∼3,000 computationally identified *S.* Tm promoter regions to study the dynamics of transcriptional regulation. We quantified promoter activity during *in vitro* growth in defined and complex media and throughout the timeline of intracellular infection of RAW 246.7 macrophages. Using bulk measurements and single-cell imaging, we uncovered condition-specific transcriptional regulation and population-level heterogeneity in the activity of virulence-related promoters, including SPI2 genes such as *ssaR* and *ssaG*. We discovered previously unidentified transcriptional activity from 234 genes, including ones with novel activity during infection that are associated with pathogenecity islands and are involved in metabolism and metal homeostasis. Our library and data sets should provide powerful resources for systems-level interrogation of *Salmonella* transcriptional dynamics.
