## Supplementary material for "Temporal profiling of *Salmonella* transcriptional dynamics during macrophage infection using a comprehensive reporter library": Table S1

### Sheet: Sheet1
Table S1: Strains, oligonucleotides, and recombinant DNA used in this study.
Type	Name	Information	Source
Strain	Salmonella enterica serovar Typhimurium SL1344		Monack lab strain collection
Strain	S. Tm SL1344::phoN-dTomato		Marlin Jenkins (Goldberg et al. 2018)
Strain	E. coli JKe201		Dirk Bumann (Harms et al. 2017)
Strain	E. coli NT11164 MFDpir MG1655 RP4-2-Tc:[Mu1::aac(3)IV-∆aphA-∆nic35∆Mu2::zeo] ∆dapA::(erm-pir) ∆recA		Nassos Typas (Ferrières et al. 2010)
Strain	E. coli JKe201 pFOK-∆kdgT		This work
Strain	E. coli JKe201 pFOK-∆kdgK		This work
Strain	E. coli JKe201 pFOK-∆edd		This work
Strain	E. coli JKe201 pFOK-∆eda		This work
Strain	E. coli JKe201 pFOK-∆uxuA		This work
Strain	E. coli JKe201 pFOK-∆idnK		This work
Strain	E. coli JKe201 pFOK-kdgK		This work
Strain	S. Tm SL1344 ∆ssaV::kan		Monack lab strain collection
Strain	S. Tm SL1344 ∆kdgK		This work
Strain	S. Tm SL1344 ∆uxuA		This work
Strain	S. Tm SL1344 ∆idnK		This work
Strain	S. Tm SL1344 ∆kdgK + kdgK		This work
Strain	E. coli DH5𝛂 pFCcGi		This work
Strain	S. Tm SL1344 pFCcGi		This work
Strain	S. Tm SL1344 ∆ssaV::kan + pFCcGi		Monack lab strain collection
Strain	S. Tm SL1344 ∆kdgK + pFCcGi		This work
Strain	S. Tm SL1344 ∆uxuA + pFCcGi		This work
Strain	S. Tm SL1344 ∆idnK + pFCcGi		This work
Oligonucleotide	Seq_pFOK_F: pFOK forward	catgtaagcccactgcaagctacc	IDT
Oligonucleotide	Seq_pFOK_R: pFOK reverse	cgcgcaattaaccctcactaaaggg	IDT
Oligonucleotide	Seq_kdgT_F: kdgT forward verification	gcggtagtggaaacgaagtcgc	IDT
Oligonucleotide	Seq_kdgT_R: kdgT reverse verification	gcgcggcataaacggcag	IDT
Oligonucleotide	Seq_kdgK_F: kdgK forward verification	cgccaaaaatacagacagcattcagg	IDT
Oligonucleotide	Seq_kdgK_R: kdgK reverse verification	gtgtgcgggtgaacgcatctg	IDT
Oligonucleotide	Seq_edd_F: edd forward verification	gtaaagtcacttccagaacgcgaacg	IDT
Oligonucleotide	Seq_edd_R: edd reverse verification	ccactcactcttaggtggtattttaccgg	IDT
Oligonucleotide	Seq_eda_F: eda forward verification	ggtgtagcgttagcgacaggtg	IDT
Oligonucleotide	Seq_eda_R: eda reverse verification	gtgagttaactctgctggtcgacg	IDT
Oligonucleotide	Seq_uxuA_F: uxuA forward verification	ccacccagcaaaaattgacacagatc	IDT
Oligonucleotide	Seq_uxuA_R: uxuA reverse verification	cgggataccagacgtgatttgtccc	IDT
Oligonucleotide	Seq_idnK_F: idnK forward verification	ggtcaggtagttaccctgaacgc	IDT
Oligonucleotide	Seq_idnK_R: idnK reverse verification	gctcggcaaccggaacg	IDT
Oligonucleotide	P1_kdgT_FWD: kdgT external forward deletion	gtcgacggtatcgataagcttgatatcgcctctcgctactggatgaagtagaac	IDT
Oligonucleotide	P2_kdgT_REV: kdgT internal reverse deletion	catcggcgataactatcattttcatgcgggtcttaccgcctgttgcttgttg	IDT
Oligonucleotide	P3_kdgT_FWD: kdgT internal forward deletion	caacaagcaacaggcggtaagacccgcatgaaaatgatagttatcgccgatg	IDT
Oligonucleotide	P4_kdgT_REV: kdgT external reverse deletion	ggccgctctagaactagtggatccctgcaaaaagacttcatacacagggatc	IDT
Oligonucleotide	P1_kdgK_FWD: kdgK external forward deletion	gtcgacggtatcgataagcttgatatcgcggcgtactctgatgctctataacgac	IDT
Oligonucleotide	P2_kdgK_REV: kdgK internal reverse deletion	cgcgactcagggagattgcagaacgatttatcgccgaagagcgctgc	IDT
Oligonucleotide	P3_kdgK_FWD: kdgK internal forward deletion	gcagcgctcttcggcgataaatcgttctgcaatctccctgagtcgcg	IDT
Oligonucleotide	P4_kdgK_REV: ldgK external reverse deletion	ggccgctctagaactagtggatcgagcggcgcggatatggttatc	IDT
Oligonucleotide	P1_edd_FWD: edd external forward deletion	gtcgacggtatcgataagcttgatatcggagaacggaccggcaatcgc	IDT
Oligonucleotide	P2_edd_REV: edd internal reverse deletion	ccggacagataaatttcaggagcctctgatgagacactagtaatcaggcgagag	IDT
Oligonucleotide	P3_edd_FWD: edd internal forward deletion	ctctcgcctgattactagtgtctcatcagaggctcctgaaatttatctgtccgg	IDT
Oligonucleotide	P4_edd_REV: edd external reverse deletion	ggccgctctagaactagtggatcgctactccgagacctttaatcagacg	IDT
Oligonucleotide	P1_eda_FWD: eda external forward deletion	gtcgacggtatcgataagcttgatatcgcatggcctgttcggcgttg	IDT
Oligonucleotide	P2_eda_REV: eda internal reverse deletion	ctagtaatcaggcgagagaagaattccggccgttaaatgcccgatggc	IDT
Oligonucleotide	P3_eda_FWD: eda internal forward deletion	gccatcgggcatttaacggccggaattcttctctcgcctgattactag	IDT
Oligonucleotide	P4_eda_REV: eda external reverse deletion	ggccgctctagaactagtggatcgtcagcatgatgtgctgcctg	IDT
Oligonucleotide	P1_uxuA_FWD: uxuA external forward deletion	gtcgacggtatcgataagcttgatatcggccgcaacgctaagcgag	IDT
Oligonucleotide	P2_uxuA_REV: uxuA internal reverse deletion	cgcgccatgcgaaagaaggatctcgtttcctcttcttgcgataacg	IDT
Oligonucleotide	P3_uxuA_FWD: uxuA internal forward deletion	cgttatcgcaagaagaggaaacgagatccttctttcgcatggcgcg	IDT
Oligonucleotide	P4_uxuA_REV: uxuA external reverse deletion	ggccgctctagaactagtggatccggtcacggttaaggagacgatg	IDT
Oligonucleotide	P1_idnK_FWD: idnK external forward deletion	gtcgacggtatcgataagcttgatatcgcgcaaggctccgatggattaattgc	IDT
Oligonucleotide	P2_idnK_REV: idnK internal reverse deletion	cctgactcagcgctttgacaatgattaaatacctctgagtcatattccacaacac	IDT
Oligonucleotide	P3_idnK_FWD: idnK internal forward deletion	gtgttgtggaatatgactcagaggtatttaatcattgtcaaagcgctgagtcagg	IDT
Oligonucleotide	P4_idnK_REV: idnK external reverse deletion	ggccgctctagaactagtggatccataaagctgttacacgcgatggg	IDT
Oligonucleotide	PromLib_FWD: pUA66 forward verification	aataggcgtatcacgagg	IDT
Oligonucleotide	PromLib_REV: pUA66 reverse verification	ccatctaattcaacaagaattggg	IDT
Recombinant DNA	pUA66	Low-copy plasmid backbone (Zaslaver et al. 2006)	pUA66
Recombinant DNA	pFCcGi	Inducible expression of GFP and constitutive expression of mCherry	pFCcGi
Recombinant DNA	pFOK	pFRC00B-derived suicide vector containing the sacB gene driven by PtetA for AHT-inducible sucrose counter-selection in addition to AHT-inducible I-sceI expression	pFOK
Recombinant DNA	pFOK-∆kdgT	Deletion of the kdgT gene in S. Tm SL1344	pFOK-∆kdgT
Recombinant DNA	pFOK-∆kdgK	Deletion of the kdgK gene in S. Tm SL1344	pFOK-∆kdgK
Recombinant DNA	pFOK-∆edd	Deletion of the edd gene in S. Tm SL1344	pFOK-∆edd
Recombinant DNA	pFOK-∆eda	Deletion of the eda gene in S. Tm SL1344	pFOK-∆eda
Recombinant DNA	pFOK-∆uxuA	Deletion of the uxuA gene in S. Tm SL1344	pFOK-∆uxuA
Recombinant DNA	pFOK-∆idnK	Deletion of the idnK gene in S. Tm SL1344	pFOK-∆idnK
Recombinant DNA	pFOK-kdgK	Restoration of the ∆kdgK mutant at the native locus in S. Tm SL1344	pFOK-kdgK
