## Supplementary material for "Temporal profiling of *Salmonella* transcriptional dynamics during macrophage infection using a comprehensive reporter library": Table S3

### Sheet: Sheet1
Class	Gene	Gene2SalComQuery	Included?	Gene_synonymSL1344	Systematic ID SL1344	RS_Identifier	Protein	Ty2 locus tag	Ty2 protein product	SPI1	SPI2	leading	Library_idx	KCH_plate	KCH_well	Operon	AnnotationCitation	GeneralGroup	Biocyc_polypeptide/Manual
Effector	avrA	NA	NA	NA	NA	NA	NA	NA	NA	Y	Y	NA	NA	NA	NA	SPI1	Pillay et al. 2023	NA	Inhibit inflammation and apoptosis
Effector	cigR	cigR	x	NA	SL1344_3727	SL1344_RS19370	WP_001065324.1	NA	NA	NA	Y	yes	1472	16	C8	SPI3	BioCyc/Pillay et al. 2023	membrane protein	Anti-virulence effector inhibiting replication and SCV development
Effector	gogA	SL1344_2577	low	added label to platemap	SL1344_2577	SL1344_RS13400	WP_001110783.1	NA	NA	Y	Y	NA	1132	12	G4	NA	BioCyc/Yin 2016	type III secretion system effector	type III secretion system effector protease GogA
Effector	gogB	NA	x	NA	NA	SL1344_RS13240	NA	NA	NA	Y	Y	NA	NA	11	F12	NA	Pillay et al. 2023	NA	Inhibits NF-κB signalling
Effector	gtgA	gtgA	low	NA	SL1344_0965	SL1344_RS05020	WP_001141973.1	NA	NA	Y	Y	yes	667	7	H7	NA	BioCyc/Pillay et al. 2023	type III secretion system effector	type III secretion system effector protease GtgA
Effector	gtgE	gtgE	x	Biocyc has this unnamed	SL1344_0995	SL1344_RS05180	WP_001525490.1	NA	NA	Y	Y	yes	1153	13	A1	NA	BioCyc/Pillay et al. 2023	hypothetical protein	Prevents Rab accumulation on SCV and SITs
Effector	orgC	NA	NA	NA	NA	NA	NA	T_RS14055	>WP_000612184.1	Y	NA	NA	NA	NA	NA	SPI1		NA	type III secretion system effector protein OrgC
Effector	pipA	pipA	x	NA	SL1344_1026	SL1344_RS05340	WP_000938191.1	T_RS09330	>WP_000938184.1	NA	NA	yes	2579	27	G11	SPI5	BioCyc/Pillay et al. 2023	type III secretion system effector	type III secretion system effector protease pipA
Effector	pipB	pipB	x	NA	SL1344_1027	SL1344_RS05345	'WP_001123045.1'	T_RS09325	>WP_001123042.1	NA	Y	yes	1124	7	G9	NA	BioCyc/Pillay et al. 2023	SPI-2 type III secretion system effector	NA
Effector	pipB2	pipB2	x	NA	SL1344_2763	SL1344_RS14385	'WP_001738474.1'	T_RS13590	>WP_001801692.1	Y	Y	yes	1124	12	F8	NA	BioCyc/Pillay et al. 2023	SPI-2 type III secretion system effector	PipB
Effector	sifA	sifA	x	NA	SL1344_1161	SL1344_RS06040	'WP_001520468.1'	T_RS08635	>WP_001682002.1	NA	Y	yes	2003	21	G11	NA	BioCyc/Pillay et al. 2023	SPI-2 type III secretion system effector	Induces SIT formation, detoxifies lysosomes, recruits late endosomes and lysosomes to SCV, maintains vacuolar membrane stability
Effector	sifB	sifB	x	NA	SL1344_1532	SL1344_RS07985	'WP_001122927.1'	T_RS07700	>WP_001122944.1	Y	NA	yes	2657	28	F5	NA	BioCyc/Pillay et al. 2023	SPI-2 type III secretion system effector	SifA
Effector	sipA	NA	NA	NA	NA	NA	NA	T_RS14125	>WP_000258814.1	Y	NA	NA	NA	NA	NA	SPI1	BioCyc/Pillay et al. 2023	NA	SPI-1 type III secretion system effector SipA
Effector	sipB	NA	NA	NA	NA	NA	NA	T_RS14140	>WP_000245782.1	Y	Y	NA	NA	NA	NA	SPI1	BioCyc/Pillay et al. 2023	NA	NA
Effector	sipC	NA	NA	NA	NA	NA	NA	T_RS14135	>WP_000909023.1	Y	NA	NA	NA	NA	NA	SPI1	BioCyc/Pillay et al. 2023	NA	NA
Structural	sipD	sipD	x	NA	SL1344_2862	SL1344_RS14925	NA	T_RS14130	>WP_000932243.1	Y	Y	yes	2337	25	C9	SPI1	BioCyc/Pillay et al. 2023	SPI-1 type III secretion system	NA
Effector	slrP	NA	NA	NA	NA	NA	NA	NA	NA	Y	Y	NA	NA	NA	NA	NA		NA	Inhibits release of IL-1beta for apoptosis, antigen presentation of dendritic cells and inflammasome activation
Effector	sopA	NA	NA	NA	NA	NA	NA	NA	NA	Y	NA	NA	NA	NA	NA	NA	BioCyc/Pillay et al. 2023	NA	Invasion, escape from SCV, PMN migration
Effector	sopB	sopB	x	NA	SL1344_1030	SL1344_RS05360	WP_001166946.1	T_RS09305	>WP_001166955.1	Y	NA	yes	2014	21	H10	sigE	BioCyc/Pillay et al. 2023	type III secretion system	type III secretion system chaperone SigE/SPI-1 type III secretion system effector inositol phosphate phosphatase SopB
Effector	sopD	sopD	x	NA	SL1344_2924	SL1344_RS15235	WP_001145543.1	T_RS14435	>WP_001145541.1	Y	Y	yes	1226	13	G2	NA	BioCyc/Pillay et al. 2023	SPI-1 type III secretion system	Invasion, inflammation, fluid secretion
Effector	sopD2	sopD2	x	NA	SL1344_0909	SL1344_RS04725	'WP_001145561.1'	NA	NA	NA	Y	yes	532	6	E4	NA	BioCyc/Pillay et al. 2023	SPI-2 type III secretion system effector	Disrupt host-driven regulation of microtubule motors, impair trafficking of endocytic cargo to lysosomes for degradation
Effector	sopE	sopE	x	NA	SL1344_2674	SL1344_RS13925	WP_000161707.1	T_RS21905	>WP_000161708.1	Y	NA	yes	1154	13	A2	NA	BioCyc/Pillay et al. 2023	SPI-1 type III secretion system	Actin remodelling, phagosome–early endosome fusion, inflammation
Effector	sopE2	sopE2	x	NA	SL1344_1784	SL1344_RS09265	WP_000182072.1	NA	NA	Y	NA	yes	743	8	F11	NA	BioCyc/Pillay et al. 2023	SPI-1 type III secretion system	Actin remodelling, inflammation
Effector	sopF	NA	NA	NA	NA	NA	NA	T_RS05655	>WP_000917281.1	Y	NA	NA	NA	NA	NA	NA	Pillay et al. 2023	NA	Preventing antibacterial autophagy (xenophagy)
Effector	spiC	spiC	OFF	ssaB	SL1344_1327	SL1344_RS06920	NA	T_RS06440	>WP_001738217.1	NA	Y	NA	2066	NA	NA	NA	BioCyc	SPI-2 type III secretion system effector	SPI-2 type III secretion system spiC/EscD/YscD/HrpQ family type III secretion system inner membrane ring protein/EscE/YscE/SsaE family type III secretion system needle protein co-chaperone
Effector	sptP	NA	NA	NA	NA	NA	NA	T_RS14105	>WP_000946989.1	Y	NA	NA	NA	NA	NA	SPI1	Pillay et al. 2023	NA	Reversion of actin reorganization, inhibition of ERK activation
Effector	spvB	NA	NA	NA	NA	NA	NA	NA	NA	NA	Y	NA	NA	NA	NA	NA	Pillay et al. 2023	NA	Inhibits F-actin polymerization, modifies actin to cause cytoskeletal disruption and apoptosis, promotes macrophage apoptosis and P-body disassembly
Effector	spvC	NA	NA	NA	NA	NA	NA	NA	NA	Y	Y	NA	NA	NA	NA	NA	Pillay et al. 2023	NA	Inhibit MAPK signalling, suppress pro-inflammatory in spleen and liver to facilitate bacterial growth
Effector	spvD	NA	NA	NA	NA	NA	NA	NA	NA	Y	Y	NA	NA	NA	NA	NA	Pillay et al. 2023	NA	Inhibits NF-kappaB signalling and interferes with host immune signalling to promote virulence
Effector	srfA	srfA	OFF	Biocyc has this unnamed	SL1344_1524	SL1344_RS07940	WP_001129948.1	T_RS07655	>WP_001129971.1	NA	NA	yes	462	5	G6	NA	BioCyc	virulence factor	virulence factor srfB and srfC
Effector	srfB	NA	NA	NA	NA	NA	NA	T_RS07660	>WP_000960825.1	NA	NA	NA	NA	NA	NA	NA		NA	virulence effector SrfB
Effector	srfC	NA	NA	NA	NA	NA	NA	T_RS07665	>WP_000165637.1	NA	NA	NA	NA	NA	NA	NA		NA	virulence effector SrfC
Effector	srfJ	srfJ	very low	NA	SL1344_4358	SL1344_RS22720	WP_000678386.1	NA	NA	Y	Y	yes	2115	23	A3	NA	BioCyc/Pillay et al. 2023	lysosomal glucosyl ceramidase	NA
Effector	sseA	sseA	OFF	NA	SL1344_1331	SL1344_RS06940	NA	NA	NA	NA	Y	NA	709	NA	NA	SPI2	BioCyc	SPI-2 type III secretion system effector	SPI-2 type III secretion system chaperone sseA/CesD/SycD/LcrH family type III secretion system chaperone
Effector	sseB	NA	NA	NA	NA	NA	NA	T_RS06465	>WP_000094422.1	NA	Y	NA	NA	NA	NA	NA	Pillay et al. 2023	NA	NA
Effector	sseC	NA	NA	NA	NA	NA	NA	T_RS06475	>WP_001079758.1	NA	Y	NA	NA	NA	NA	SPI2	Pillay et al. 2023	NA	NA
Effector	sseD	NA	NA	NA	NA	NA	NA	T_RS06480	>WP_000388328.1	NA	Y	NA	NA	NA	NA	SPI2	Pillay et al. 2023	NA	NA
Effector	sseE	NA	NA	NA	NA	NA	NA	T_RS06485	>WP_000249605.1	NA	Y	NA	NA	NA	NA	SPI2	Pillay et al. 2023	NA	pathogenicity island 2 effector protein SseE
Effector	sseF	NA	NA	NA	NA	NA	NA	T_RS06495	>WP_000690723.1	NA	Y	NA	NA	NA	NA	SPI2	Pillay et al. 2023	NA	Localizes, tethers and anchors SCV to Golgi network to facilitate bacterial replication; inhibits Rab1-mediated autophagy
Effector	sseG	NA	NA	NA	NA	NA	NA	T_RS06500	>WP_000805847.1	NA	Y	NA	NA	NA	NA	SPI2	Pillay et al. 2023	NA	Localizes, tethers and anchors SCV to Golgi network to facilitate bacterial replication; inhibits Rab1-mediated autophagy
Effector	sseI	SL1344_0991	OFF	NA	SL1344_0991	SL1344_RS05160	WP_001533476.1	NA	NA	NA	Y	yes	2555	27	E11	NA	Pillay et al. 2023	SPI-2 type III secretion system effector	SPI-2 type III secretion system effector SseI
Effector	sseJ	sseJ	x	NA	SL1344_1561	SL1344_RS08125	WP_001131430.1	NA	NA	NA	Y	yes	679	8	A7	NA	Pillay et al. 2023	SPI-2 type III secretion system effector	Cholesterol esterification to modify SCV membrane, reduce cellular cholesterol to inhibit SifA-cholesterol interaction and LAMP-1 vesicles
Effector	sseK1	NA	NA	NA	NA	NA	NA	NA	NA	Y	Y	NA	NA	NA	NA	NA	Pillay et al. 2023	NA	Inhibits TNF-alpha-stimulated NF-kappaB signalling and necroptosis
Effector	sseK2	sseK2	x	Biocyc has this unnamed	SL1344_2113	SL1344_RS10980	WP_010989041.1	T_RS23900	WP_077905067.1	NA	Y	yes	2751	29	F3	NA	Pillay et al. 2023	non-LEE encoded effector protein NleB	Inhibits TNF-alpha-stimulated NF-kappaB signalling and necroptosis
Effector	sseK3	sseK3	x	Biocyc has this unnamed	SL1344_1928	SL1344_RS10000	WP_000492926.1	NA	NA	NA	Y	yes	783	9	B3	NA	Pillay et al. 2023	hypothetical protein	Inhibits TNF-alpha-stimulated NF-kappaB signalling and necroptosis
Effector	sseL	NA	NA	NA	NA	NA	NA	T_RS02915	>WP_001017744.1	NA	Y	NA	NA	NA	NA	NA	Pillay et al. 2023	NA	Prevents accumulation of lipid droplets, inhibits autophagic clearance of cytosolic aggregates, induces late macrophage cell death
Effector	sspH1	NA	NA	NA	NA	NA	NA	NA	NA	Y	Y	NA	NA	NA	NA	NA	Pillay et al. 2023	NA	Ubiquitinates host kinase PKN1 for degradation, suppresses NF-kappaB activation, inhibits androgen steroid receptor and macrophage activation
Effector	sspH2	sspH2	x	NA	SL1344_2217	SL1344_RS11515	WP_001115840.1	T_RS03160	>WP_001115839.1	Y	Y	yes	2764	29	G4	NA	BioCyc/Pillay et al. 2023	SPI-2 type III secretion system effector	SspH1, IpaH effectors
Effector	steA	steA	x	NA	SL1344_1514	SL1344_RS07890	WP_001147134.1	T_RS07605	>WP_001147139.1	Y	Y	yes	969	11	A9	NA	BioCyc/Pillay et al. 2023	type III secretion system effector	Regulates and partitions SCV vacuoles for bacterial growth
Effector	steB	steB	x	NA	SL1344_1559	SL1344_RS26650	WP_001540100.1	NA	NA	Y	Y	yes	536	6	E8	NA	BioCyc/Pillay et al. 2023	type III secretion system effector	NA
Effector	steC	NA	NA	NA	NA	NA	NA	T_RS08195	>WP_001116915.1	NA	Y	NA	NA	NA	NA	NA	Pillay et al. 2023	NA	Induces formation of F-actin meshwork around SCV
Effector	steD	NA	NA	NA	NA	NA	NA	T_RS14500	>WP_000178263.1	NA	Y	NA	NA	NA	NA	NA	Pillay et al. 2023	NA	Inhibits antigen presentation and T cell activation, suppresses adaptive immune responses, appears to act as an adaptor
Effector	steE	NA	NA	NA	NA	NA	NA	NA	NA	Y	Y	NA	NA	NA	NA	NA	Pillay et al. 2023	NA	Transcriptional reprogramming towards anti-inflammatory phenotype
Effector	stoD	NA	NA	NA	NA	NA	NA	T_RS09505	>WP_000480169.1	NA	NA	NA	NA	NA	NA	NA		NA	DUF1076 domain-containing protein
Structural	invH	invH	x	NA	SL1344_2879	SL1344_RS15010	WP_000715092.1	NA	NA	Y	NA	yes	1127	12	F11	SPI1	BioCyc	SPI-1 type III secretion system	SPI-1 type III secretion system invasion lipoprotein InvH
Effector	orf32	orf32	x	NA	SL1344_1314	SL1344_RS06855	'WP_001000510.1'	NA	NA	NA	Y	yes	2596	28	A4	SPI2	Kroger_2013	SPI-2 type III secretion system effector	hydrolase
Effector	ttrB	ttrB	OFF	NA	SL1344_1319	SL1344_RS06880	'WP_000269830.1'	NA	NA	NA	Y	yes	2301	24	H9	SPI2	Kroger_2013	SPI-2 type III secretion system effector	tetrathionate reductase subunit subunit B
Effector	ttrS	ttrS	OFF	NA	SL1344_1320	SL1344_RS06885	'WP_001214413.1'	NA	NA	NA	Y	yes	437	5	E5	SPI2	Kroger_2013	SPI-2 type III secretion system effector	two-component system sensor histidine kinase ttrS
Effector	orf70	ttrS	SPI2	NA	SL1344_1322	SL1344_RS06895	NA	NA	NA	NA	NA	yes	685	8	B1	NA	Kroger_2013	SPI-2 type III secretion system effector	hypothetical protein
Effector	orf319	orf319	SPI2	NA	SL1344_1323	SL1344_RS06900	NA	NA	NA	NA	Y	yes	697	8	C1	SPI2	Kroger_2013	SPI-2 type III secretion system effector	DUF1722 domain-containing protein
Effector	orf242	orf242	OFF	NA	SL1344_1324	SL1344_RS06905	NA	NA	NA	NA	Y	yes	449	5	F5	SPI2	Kroger_2013	SPI-2 type III secretion system effector	helix-turn-helix-type transcriptional regulator
Effector	ssrA	ssrA	SPI2	spiR	SL1344_1326	SL1344_RS06915	NA	NA	NA	NA	Y	yes	968	11	A8	SPI2	Kroger_2013	SPI-2 type III secretion system effector	hybrid sensor histidine kinase/response regulator
Effector	ssaE	ssaE	OFF	NA	SL1344_1330A	SL1344_RS06615	NA	NA	NA	NA	Y	NA	2077	NA	NA	SPI2	Kroger_2013	SPI-2 type III secretion system effector	hypothetical protein
Effector	sscB	sscB	OFF	NA	SL1344_1337	SL1344_RS06970	NA	NA	NA	NA	Y	yes	2078	22	F2	SPI2	Kroger_2013	SPI-2 type III secretion system effector	CesD/SycD/LcrH family type III secretion system chaperone
Effector	[]	SL1344_RS11740	OFF	NA	[]	SL1344_RS11740	[]	NA	NA	NA	2	NA	2765	NA	NA	NA	BioCyc	SPI-2 type III secretion system effector	hypothetical protein/SPI-2 type III secretion system effector deubiquitinase SseL
Effector	[]	SL1344_RS04045	OFF	NA	[]	SL1344_RS04045	[]	NA	NA	1	NA	NA	2297	NA	NA	NA	BioCyc/Pillay et al. 2023	type III secretion system effector	SPI-1 type III secretion system effector E3 ubiquitin transferase SlrP
Effector	[]	SL1344_RS14910	OFF	NA	[]	SL1344_RS14910	[]	NA	NA	1	NA	NA	2848	NA	NA	NA	BioCyc	type III secretion system effector	SPI-1 type III secretion system effector GTPase-activating protein SptP
Regulator	phoR	phoR	OFF	NA	SL1344_0393	SL1344_RS02040	WP_000893645.1	NA	NA	NA	NA	yes	2246	24	D2	NA	BioCyc	two-component system response regulator	two-component system sensor histidine kinase PhoR
Regulator	phoP	phoP	x	NA	SL1344_1169	SL1344_RS06080	WP_000986522.1	NA	NA	NA	NA	yes	534	6	E6	NA	BioCyc	two-component system response regulator	two-component system response regulator PhoP
Regulator	phoQ	NA	NA	NA	NA	NA	NA	NA	NA	NA	NA	NA	NA	NA	NA	NA		NA	two-component system histidine kinase PhoQ
Regulator	ssaR	ssaR	SPI2	yscR	SL1344_1353	SL1344_RS07050	NA	NA	NA	NA	Y	yes	156	2	E12	SPI2	BioCyc	SPI-2 type III secretion system apparatus protein	SPI-2 type III secretion system export apparatus protein ssaR
Regulator	hilA	hilA	x	NA	SL1344_2856	SL1344_RS14890	NA	NA	NA	Y	NA	yes	1789	19	G1	SPI1	BioCyc	SPI-1 type III secretion system	transcriptional regulator/SPI-1 type III secretion system invasion protein IagB
Regulator	hilC	NA	NA	NA	NA	NA	NA	NA	NA	Y	NA	NA	NA	NA	NA	SPI1		NA	Controls the expression of hilA and other virulence genes
Regulator	envZ	NA	NA	NA	NA	NA	NA	NA	NA	NA	NA	NA	NA	NA	NA	NA		NA	envZ/ompR two component system, histidine kinase Acidification of the vacuole and osmotic stress
Regulator	ompR	ompR	x	Biocyc has this unnamed	SL1344_3469	SL1344_RS18070	WP_001157751.1	NA	NA	NA	NA	yes	1434	15	H6	NA		two-component system response regulator	DNA-binding response regulator
Regulator	pmrA	NA	NA	NA	NA	NA	NA	NA	NA	NA	NA	NA	NA	NA	NA	NA		NA	pmrA/B TCS, modify LPS for intracellular survival
Regulator	pmrB	NA	NA	NA	NA	NA	NA	NA	NA	NA	NA	NA	NA	NA	NA	NA		NA	pmrA/B TCS, modify LPS for intracellular survival
Regulator	invF	invF	x	NA	SL1344_2878	SL1344_RS15005	WP_001674874.1	NA	NA	Y	NA	yes	1115	12	E11	SPI1	BioCyc	type III secretion system apparatus protein	AraC family transcriptional regulator InvF/type III secretion system export apparatus protein InvA
Structural	ssaM	ssaM	OFF	NA	SL1344_1347	SL1344_RS07020	NA	NA	NA	NA	Y	yes	144	2	D12	SPI2	BioCyc	SPI-2 type III secretion system apparatus protein	SPI-2 type III secretion system apparatus protein ssaM
Regulator	rpoS	NA	NA	NA	NA	NA	NA	NA	NA	NA	NA	yes	NA	12	E12	NA		NA	NA
Regulator	sirA	NA	NA	NA	NA	NA	NA	NA	NA	NA	NA	yes	NA	9	G1	NA		NA	NA
Regulator	hilD	NA	NA	NA	NA	NA	NA	NA	NA	Y	NA	yes	NA	12	C11	SPI1		NA	Regulates SPI1 expression
Structural	prgI	NA	NA	NA	NA	NA	NA	NA	NA	Y	NA	NA	NA	NA	NA	SPI1		NA	Component of the Type 3 secretion apparatus
Regulator	qseE	SL1344_2526	OFF	NA	SL1344_2526	SL1344_RS13140	[]	NA	NA	NA	NA	NA	996	NA	NA	NA	BioCyc	two-component system response regulator	two component system sensor histidine kinase QseE/GlrK
Regulator	NA	NA	NA	NA	NA	NA	NA	NA	NA	NA	NA	NA	NA	NA	NA	NA		NA	NA
Structural	prgH	prgH	x	NA	SL1344_2854	SL1344_RS14880	WP_000450192.1	NA	NA	Y	NA	yes	1079	12	B11	SPI1	BioCyc	type III secretion system protein	type III secretion system inner membrane ring protein PrgH
Structural	invA	NA	NA	NA	NA	NA	NA	NA	NA	Y	NA	NA	NA	NA	NA	SPI1		NA	Required for Type III secretion system functionality.
Structural	fimH	NA	NA	NA	NA	NA	NA	NA	NA	NA	NA	NA	NA	NA	NA	NA		NA	Part of the fimbrial adhesion system
Structural	ssaC	NA	NA	NA	NA	NA	NA	NA	NA	NA	Y	NA	NA	NA	NA	SPI2		NA	Component of the Type III secretion system.
Structural	ssaG	ssaG	SPI2	NA	SL1344_1340	SL1344_RS06985	NA	NA	NA	NA	Y	yes	721	8	E1	SPI2	BioCyc	type III secretion system apparatus protein	EscF/YscF/HrpA family type III secretion ystem needle major subunit
Structural	sseC	NA	NA	NA	NA	NA	NA	NA	NA	NA	Y	NA	NA	NA	NA	SPI2		NA	NA
Structural	ompC	ompC	x	NA	SL1344_2237	SL1344_RS11645	[]	NA	NA	NA	NA	NA	787	NA	NA	NA		membrane protein	phosphoporin PhoE
Structural	ompF	ompF	x	NA	SL1344_0936	SL1344_RS04860	WP_000977713.1	NA	NA	NA	NA	yes	447	5	F3	NA		membrane protein	phosphoporin PhoE
Structural	orgA	NA	NA	NA	NA	NA	NA	NA	NA	Y	NA	NA	NA	NA	NA	SPI1		NA	Component of the Type 3 secretion apparatus
Structural	orgB	NA	NA	NA	NA	NA	NA	NA	NA	Y	NA	NA	NA	NA	NA	SPI1		NA	Component of the Type 3 secretion apparatus
Structural	orgD	NA	NA	NA	NA	NA	NA	NA	NA	NA	NA	NA	NA	NA	NA	NA		NA	Component of the Type 3 secretion apparatus
Structural	[]	SL1344_RS13240	OFF	NA	[]	SL1344_RS13240	[]	NA	NA	NA	NA	NA	1032	NA	NA	NA	BioCyc	type III secretion system	type III secretion system protein
Structural	sicA	sicA	x	NA	SL1344_2865	SL1344_RS14940	WP_000386309.1	NA	NA	Y	NA	yes	1103	12	D11	SPI1	BioCyc	type III secretion system protein	type III secretion system translocator chaperone SicA
Structural	spaS	NA	NA	NA	NA	NA	NA	NA	NA	Y	NA	NA	NA	NA	NA	SPI1		NA	Involved in adherence to host cells
Misc	mgtC	mgtC	very low	NA	SL1344_3729	SL1344_RS19380	NA	NA	NA	NA	NA	yes	1484	16	D8	NA		hypothetical protein	protien MgtC
Misc	P5D4_P5	pagC	x	added label to platemap	SL1344_1184	SL1344_RS06165	NA	NA	NA	NA	NA	NA	424	NA	NA	NA	BioCyc	virulence membrane protein	virulence membrane protein PagC
Misc	fliC	NA	NA	NA	NA	NA	NA	NA	NA	NA	NA	yes	NA	5	E9	NA		NA	Part of the flagellar apparatus.
Misc	fliD	NA	NA	NA	NA	NA	NA	NA	NA	NA	NA	yes	NA	9	A2	NA		NA	Involved in flagellum assembly and virulence.
Misc	phoN	phoN	x	Biocyc has this unnamed	SL1344_4255	SL1344_RS22170	WP_000842434.1	NA	NA	NA	NA	yes	1673	18	D5	NA	BioCyc	virulence membrane protein	non-specific acid phosphatase
Regulator	invE	NA	NA	NA	NA	NA	NA	NA	NA	Y	NA	NA	NA	NA	NA	SPI1		NA	Important for Type III secretion system functionality.
Misc	sseH	NA	NA	NA	NA	NA	NA	NA	NA	NA	NA	NA	NA	NA	NA	NA		NA	Enhances intracellular survival.
Misc	tolC	NA	NA	NA	NA	NA	NA	NA	NA	NA	NA	yes	NA	14	E1	NA		NA	involved in multidrug resistance and virulence
Misc	pagM	pagM	OFF	NA	SL1344_1797	SL1344_RS25405	NA	NA	NA	NA	NA	NA	767	NA	NA	NA		hypothetical protein	hypothetical protein
Misc	flhB	flhB	x	NA	SL1344_1849	SL1344_RS09575	WP_000797077.1	NA	NA	NA	NA	yes	405	5	B9	NA	BioCyc	type III secretion system protein	flagellar type III secretion system protein FlhB
Misc	pagO	pagO	x	NA	SL1344_1793	SL1344_RS09305	WP_001233446.1	NA	NA	NA	NA	yes	755	8	G11	NA	Uniprot	virulence membrane protein	protein PagO
Misc	pagD	pagD	x	NA	SL1344_1183	SL1344_RS06150	WP_001535993.1	NA	NA	NA	NA	yes	647	7	F11	NA	BioCyc	virulence membrane protein	virulence protein PagD
Misc	pagK	pagK	x	NA	SL1344_1799	SL1344_RS09320	WP_010989029.1	NA	NA	NA	NA	yes	1729	19	A1	NA	BioCyc	virulence membrane protein	PhoPQ-activated virulence protein PagK
Misc	pgtE	pgtE	OFF	NA	SL1344_2363	SL1344_RS12285	WP_000716007.1	NA	NA	NA	NA	yes	790	9	B10	NA	BioCyc/Uniprot	virulence membrane protein	outer membrane protease E
Regulator	sirC	sirC	x	NA	SL1344_2847	SL1344_RS14845	WP_000243999.1	NA	NA	Y	NA	yes	NA	12	A11	SPI1	Rakeman et al 1999	transcriptional regulator	HilA-independent positive regulation of invasion genes
