## Supplementary material for "Temporal profiling of *Salmonella* transcriptional dynamics during macrophage infection using a comprehensive reporter library": Table S5

### Sheet: Sheet1
PCN medium (from Löber et al. 2006, Kröger et al. 2013):
80 mM MES (pH 5.8) (Sigma #M8250) for InSPI2 and InSPI2 Low Mg, or 80 mM MOPS (pH 7.4) (Fisher Scientific #BP308-500) for NonSPI2
4 mM Tricine (Sigma #T5816)
376 µM K2SO4 (Sigma #P0772)
50 mM NaCl (Fisher Scientific #BP358-212)
0.4 mM K2HPO4 (Fisher Scientific #P288-500) for InSPI2 and InSPI2 Low Mg, or 25 mM for NonSPI2
0.4% glucose (22.2 mM) (Sigma Aldrich #8270-1KG)
15 mM NH4Cl (Fisher Scientific #A661)
10 µM MgSO4 (Sigma #M2643) for InSPI2 low Mg, or 15 mM for InSPI2 and NonSPI2 media
500 µg/mL Histidine (Serva #24842.02)
Trace elements
100 µM FeCl3 (Sigma #F877-500G)
0.01 mM CaCl2 ( Fisher Scientific #C79-500)
10 nM Na2MoO4 (Fisher Scientific #446360250)
10 nM Na2SeO3 (Sigma Alrich #71950-100G)
4 nM H3BO3 (Sigma Aldrich #B7901-1KG )
300 nM CoCl2 (Sigma Aldrich #C3279-100G)
100 nM CuSO4 (Ward's Science #470300-864)
800 nM MnCl2 (RPI #M24000-100.0)
1 nM ZnSO4 (Sigma Alrich #Z0251-100G)
Steps
Made concentrated stocks of trace elements in order to weigh and add them more easily
Added all components
Adjusted pH by HCl/NaOH tablets
Filter-sterilized
