## Supplementary material for "Temporal profiling of *Salmonella* transcriptional dynamics during macrophage infection using a comprehensive reporter library": Table S6

### Sheet: Sheet1
For 1 L of 10% BHI
200 mL M9 salts (Sigma-Aldrich #M9956)
100mL 1X BHI (BD #2237500)*
2 mL 1M MgSO4 (Sigma-Aldrich #M2643-500G)
100 µL 1M CaCl2 (Sigma-Aldrich C3306-100G)
700 mL ddH20
Then filter-sterilize
*BHI: Mix 37g of BHI powder into 1L of water. Autoclave for 20 min.
